# A comprehensive two-hybrid analysis to explore the *L. pneumophila* effector-effector interactome

**DOI:** 10.1101/2024.03.29.587239

**Authors:** Harley O’Connor Mount, Malene L. Urbanus, Dayag Sheykhkarimli, Atina G. Coté, Florent Laval, Georges Coppin, Nishka Kishore, Roujia Li, Kerstin Spirohn-Fitzgerald, Morgan O. Petersen, Jennifer J. Knapp, Dae-Kyum Kim, Jean-Claude Twizere, Michael A. Calderwood, Marc Vidal, Frederick P. Roth, Alexander W. Ensminger

**Affiliations:** Department of Molecular Genetics, University of Toronto, Toronto, ON, M5G 1M1, Canada; Department of Biochemistry, University of Toronto, Toronto, ON, M5G 1M1, Canada; Donnelly Centre, University of Toronto, Toronto, ON, M5G 3E1, Canada; Lunenfeld-Tanenbaum Research Institute, Sinai Health, Toronto, ON, M5G 1X5, Canada; Center for Cancer Systems Biology (CCSB), Dana-Farber Cancer Institute, Boston, MA, 02215, USA; Department of Genetics, Blavatnik Institute, Harvard Medical School, Boston, MA, 02115, USA; Department of Cancer Biology, Dana-Farber Cancer Institute, Boston, MA, 02215, USA; TERRA Teaching and Research Centre, University of Liège, 5030, Gembloux, Belgium; Laboratory of Viral Interactomes, GIGA Institute, University of Liège, 4000, Liège, Belgium; Laboratory of Molecular and Cellular Epigenetics, GIGA Institute, University of Liège, 4000, Liège, Belgium; Department of Microbiology and Immunology, The University of Melbourne at the Peter Doherty Institute for Infection and Immunity, Melbourne, VIC 3000, Australia; Department of Computational and Systems Biology, University of Pittsburgh School of Medicine, Pittsburgh, PA, 15260, USA

**Author notes:** These authors contributed equally to this work (Harley O’Connor Mount, Malene L. Urbanus).

**Keywords:** bacterial effector, host-pathogen, *Legionella pneumophila*, metaeffector, Yeast Two-Hybrid

## Abstract

*Legionella pneumophila* uses over 300 translocated effector proteins to rewire host cells during infection and create a replicative niche for intracellular growth. To date, several studies have identified *L. pneumophila* effectors that indirectly and directly regulate the activity of other effectors, providing an additional layer of regulatory complexity. Amongst these are “metaeffectors” – a special class of effectors that regulate the activity of other effectors once inside the host. A defining feature of metaeffectors is direct, physical interaction with a target effector. Metaeffector identification to date has depended on phenotypes in heterologous systems and experimental serendipity. Using a multiplexed, recombinant-barcode-based yeast two-hybrid technology we screened for protein-protein interactions amongst all *L. pneumophila* effectors and several components of the Dot/Icm type IV secretion system (>167,000 protein combinations). Of the 52 protein interactions identified by this approach, 44 are novel protein interactions, including ten novel effector-effector interactions (doubling the number of known effector-effector interactions).
