## Supplementary material for "A comprehensive two-hybrid analysis to explore the *L. pneumophila* effector-effector interactome": Table EV2

### Sheet: Table EV2
Table EV2: Human PRS set. The 18 DNA binding domain (DB) and activation domain (AD) pairs used as the positive reference set (PRS) in the BFG-Y2H experiments, described as the calibration set in N. Yachie et al., Mol Syst Biol. 12, 863 (2016) with the Entrez ORF id and gene symbol and three additional interactions described in Roland et al., Cell (2014) 159(5):1212-1226 and HuRI (http://interacto…
DB		AD
ORF_ID	SYMBL	ORF_ID	SYMBL
23568	ARL2BP	402	ARL2
638	BIK	599	BCL2L2
665	BNIP3L	664	BNIP3
29883	CNOT7	694	BTG1
1019	CDK4	894	CCND2
1032	CDKN2D	1019	CDK4
896	CCND3	1019	CDK4
896	CCND3	1021	CDK6
1032	CDKN2D	1021	CDK6
56915	EXOSC5	51013	EXOSC1
10320	IKZF1	64376	IKZF5
163	AP2B1	26119	LDLRAP1
27258	LSM3	57819	LSM2
114932	MRFAP1L1	10933	MORF4L1
10933	MORF4L1	93621	MRFAP1
114932	MRFAP1L1	93621	MRFAP1
5708	PSMD2	5700	PSMC1
5701	PSMC2	5711	PSMD5
6271	S100A1	6286	S100P
56904	SH3GLB2	51100	SH3GLB1
55165	CEP55	7251	TSG101
