## Supplementary material for "A comprehensive two-hybrid analysis to explore the *L. pneumophila* effector-effector interactome": Table EV3

### Sheet: Table EV3
Table EV3: L. pneumophila ORFs missing from the AD or DB iBFG-Y2H collection. Five ORFs were removed due to intrinsic autoactivation properties (defined as consuming greater than 1% of total sequencing in our initial pilot studies) as indicated in the remarks column.
Legionella ORF	Collection	Remark
AVR58_12300	AD-iBFG-Y2H
lpg0254	AD-iBFG-Y2H
lpg1803	AD-iBFG-Y2H
AVR58_05600	DB-iBFG-Y2H
lpg0008	DB-iBFG-Y2H
lpg0038	DB-iBFG-Y2H	autoactivator
lpg0107	DB-iBFG-Y2H	autoactivator
lpg0439 FL	DB-iBFG-Y2H
lpg0453	DB-iBFG-Y2H
lpg1110	DB-iBFG-Y2H	autoactivator
lpg1171	DB-iBFG-Y2H	autoactivator
lpg1701	DB-iBFG-Y2H							\
lpg1895	DB-iBFG-Y2H	autoactivator
lpg1978	DB-iBFG-Y2H
lpg2461	DB-iBFG-Y2H
lpg2720	DB-iBFG-Y2H
lpg2745	DB-iBFG-Y2H
lpg2844	DB-iBFG-Y2H
