## Supplementary material for "A comprehensive two-hybrid analysis to explore the *L. pneumophila* effector-effector interactome": Table EV5

### Sheet: Table EV5
Table EV5: yN2H validation of confirmed iBFG-Y2H interaction pairs. 33 retest-positive iBFG-Y2H interaction pairs were tested in both directions (N1-X:N2-Y and N1-Y:N2-X) in the orthogonal yN2H assay along side a human random reference set (hsRRS-V2) and positive reference set (hsPRS-V2) (S. G. Choi et al., Nat. Commun. 10, 3907, 2019). Log2 normalized luminescence values >1,776 (corresponding to…
pair nr	retest_type	pair	N1 ORF	N1 gene name/symbol	N2 ORF	N2 gene name	N1-N2	EmptyN1	EmptyN2	NLR_log2	detected (Y/N)	Z-score
1	legionella_pair	AVR58_05830 AVR58_05830	AVR58_05830		AVR58_05830		1586	220	227	2.80463	Y	4.08352
2	legionella_pair	AVR58_05830 lpg1687	lpg1687	mavA	AVR58_05830		76	137	227	-1.57862	N	-0.299728
3	legionella_pair	AVR58_05830 lpg1687	AVR58_05830		lpg1687	mavA	82	220	103	-1.42381	N	-0.144914
4	legionella_pair	lpg0056 lpg0056	lpg0056		lpg0056		69	89	89	-0.367209	N	0.911684
5	legionella_pair	lpg0107 lpg0447	lpg0447	icmN /dotK	lpg0107	ravC	76	76	89	-0.227806	N	1.05109
6	legionella_pair	lpg0107 lpg0447	lpg0107	ravC	lpg0447	icmN /dotK	96	130	76	-0.437405	N	0.841488
7	legionella_pair	lpg0107 lpg2885	lpg2885		lpg0107	ravC	192	240	89	-0.321928	N	0.956965
8	legionella_pair	lpg0107 lpg2885	lpg0107	ravC	lpg2885		213	130	185	0.203328	N	1.48222
9	legionella_pair	lpg0140 lpg1689	lpg1689		lpg0140	cetLP1	474	103	110	2.10738	Y	3.38628
10	legionella_pair	lpg0140 lpg1689	lpg0140	cetLP1	lpg1689		1518	199	124	2.93133	Y	4.21022
11	legionella_pair	lpg0390 lpg0390	lpg0390	vipA	lpg0390	vipA	57922	742	1545	5.22843	Y	6.50733
12	legionella_pair	lpg0390 lpg2149	lpg2149		lpg0390	vipA	9141	4196	1545	1.12334	N	2.40223
13	legionella_pair	lpg0390 lpg2149	lpg0390	vipA	lpg2149		2019	742	2781	-0.461963	N	0.816931
14	legionella_pair	lpg0441 lpg0456	lpg0456	icmB /dotO	lpg0441	icmT	76	62	213	-1.48678	N	-0.207889
15	legionella_pair	lpg0441 lpg0456	lpg0441	icmT	lpg0456	icmB /dotO	1655	199	179	3.05599	Y	4.33488
16	legionella_pair	lpg0442 lpg2688	lpg2688	icmW	lpg0442	icmS	2349	144	467	2.33055	Y	3.60945
17	legionella_pair	lpg0442 lpg2688	lpg0442	icmS	lpg2688	icmW	261	213	213	0.293196	N	1.57209
18	legionella_pair	lpg0443 lpg0444	lpg0444	icmQ	lpg0443	icmR	2074	158	687	1.59403	N	2.87293
19	legionella_pair	lpg0443 lpg0444	lpg0443	icmR	lpg0444	icmQ	9065	1037	433	3.12789	Y	4.40678
20	legionella_pair	lpg0447 lpg0963	lpg0963		lpg0447	icmN /dotK	89	96	76	-0.109229	N	1.16966
21	legionella_pair	lpg0447 lpg0963	lpg0447	icmN /dotK	lpg0963		76	76	151	-0.990477	N	0.288416
22	legionella_pair	lpg0452 lpg0452	lpg0452	icmG/dotF	lpg0452	icmG/dotF	148388	2143	831	6.1136	Y	7.39249
23	legionella_pair	lpg0452 lpg1687	lpg1687	mavA	lpg0452	icmG/dotF	89	137	831	-3.22297	N	-1.94408
24	legionella_pair	lpg0452 lpg1687	lpg0452	icmG/dotF	lpg1687	mavA	82	2143	103	-4.70786	N	-3.42897
25	legionella_pair	lpg0452 lpg1907	lpg1907		lpg0452	icmG/dotF	275	124	831	-1.59542	N	-0.316523
26	legionella_pair	lpg0452 lpg2675	lpg2675	dotC	lpg0452	icmG/dotF	130	103	831	-2.67634	N	-1.39744
27	legionella_pair	lpg0452 lpg2675	lpg0452	icmG/dotF	lpg2675	#N/A	1339	2143	96	-0.678476	N	0.600418
28	legionella_pair	lpg0944 lpg0945	lpg0945	legL1	lpg0944	ravJ	11524	172	1964	2.55277	Y	3.83167
29	legionella_pair	lpg0944 lpg0945	lpg0944	ravJ	lpg0945	legL1	30169	1449	336	4.37994	Y	5.65883
30	legionella_pair	lpg0963 lpg0963	lpg0963		lpg0963		865	96	151	2.51815	Y	3.79705
31	legionella_pair	lpg0963 lpg2675	lpg2675	dotC	lpg0963		124	103	151	-0.284208	N	0.994685
32	legionella_pair	lpg0963 lpg2675	lpg0963		lpg2675		89	96	96	-0.109229	N	1.16966
33	legionella_pair	lpg1317 lpg2832	lpg2832		lpg1317	ravW	137	124	817	-2.57616	N	-1.29727
34	legionella_pair	lpg1317 lpg2832	lpg1317	ravW	lpg2832		295	1112	227	-1.91437	N	-0.635476
35	legionella_pair	lpg1666 lpg2541	lpg2541		lpg1666	ceg24	268	275	165	-0.0371986	N	1.24169
36	legionella_pair	lpg1666 lpg2541	lpg1666	ceg24	lpg2541		89	76	433	-2.28249	N	-1.0036
37	legionella_pair	lpg1717 lpg2327	lpg2327	ceg6	lpg1717		291085	54897	1463	2.40664	Y	3.68553
38	legionella_pair	lpg1717 lpg2327	lpg1717		lpg2327	ceg6	262030	5439	16147	4.02039	Y	5.29929
39	legionella_pair	lpg1822 lpg2885	lpg2885		lpg1822	cetLP4	5865	240	76	4.61102	Y	5.88992
40	legionella_pair	lpg1822 lpg2885	lpg1822	cetLP4	lpg2885		2747	481	185	2.51375	Y	3.79264
41	legionella_pair	lpg1972 lpg2137	lpg2137	legK2	lpg1972	pieF	2163	515	494	2.07039	Y	3.34928
42	legionella_pair	lpg1972 lpg2137	lpg1972	pieF	lpg2137	legK2	3159	1119	316	1.49726	N	2.77615
43	legionella_pair	lpg2298 lpg2344	lpg2344	mavE	lpg2298	legC7/ylfA	3379	151	371	3.18711	Y	4.466
44	legionella_pair	lpg2298 lpg2344	lpg2298	legC7/ylfA	lpg2344	mavE	8055	412	233	4.28917	Y	5.56806
45	legionella_pair	lpg2322 lpg2322	lpg2322	legA5/ankK	lpg2322	legA5/ankK	13688	2953	247	2.21266	Y	3.49155
46	legionella_pair	lpg2411 lpg2411	lpg2411	lem24	lpg2411	lem24	148884	3468	302	5.42394	Y	6.70283
47	legionella_pair	lpg2434 lpg2434	lpg2434		lpg2434		563	288	364	0.629196	N	1.90809
48	legionella_pair	lpg2676 lpg2676	lpg2676	dotB	lpg2676	dotB	130	179	185	-0.509014	N	0.76988
49	legionella_pair	lpg2678 lpg2678	lpg2678		lpg2678		7664	2815	2033	1.44496	N	2.72386
50	legionella_pair	lpg2718 lpg2718	lpg2718	wipA	lpg2718	wipA	3585	1758	570	1.02804	N	2.30693
51	legionella_pair	lpg2718 lpg2860	lpg2860		lpg2718	wipA	192	192	570	-1.56986	N	-0.290962
52	legionella_pair	lpg2718 lpg2860	lpg2718	wipA	lpg2860		501	1758	357	-1.81105	N	-0.532159
53	legionella_pair	lpg2860 lpg2860	lpg2860		lpg2860		2774	192	357	2.95797	Y	4.23687
54	hsPRS-V2	10062 1050	10062	XIAP	1050	CASP3	433	364	4855	-3.48703	N	-2.20814
55	hsPRS-V2	10062 280	10062	XIAP	280	CASP7	783	364	6036	-2.94651	N	-1.66762
56	hsPRS-V2	10062 4596	10062	XIAP	4596	CASP9	144	364	76	-1.33787	N	-0.0589762
57	hsPRS-V2	1108 5001	1108	LCP2	5001	NCK1	39239	3585	3605	3.44422	Y	4.72311
58	hsPRS-V2	1108 8327	1108	LCP2	8327	GRAP2	4841	3585	130	0.433332	N	1.71223
59	hsPRS-V2	19 4536	4536	MCM2	19	MCM5	69	185	137	-1.42286	N	-0.143964
60	hsPRS-V2	1938 8010	1938	CBLB	8010	GRB2	4134	1243	268	1.73371	N	3.01261
61	hsPRS-V2	231 5290	5290	RCC1	231	RAN	3798	790	12094	-1.67098	N	-0.392086
62	hsPRS-V2	2331 2446	2331	PDE4D	2446	RACK1	220	343	604	-1.45705	N	-0.178152
63	hsPRS-V2	2370 3903	3903	LMNA	2370	LMNB1	1037	179	192	2.43324	Y	3.71213
64	hsPRS-V2	2391 2403	2403	ORC2	2391	ORC4	336	893	206	-1.4102	N	-0.131305
65	hsPRS-V2	2403 8578	2403	ORC2	8578	MCM10	103	893	124	-3.11602	N	-1.83712
66	hsPRS-V2	2410 4345	2410	CEBPG	4345	FOS	124	707	124	-2.51137	N	-1.23248
67	hsPRS-V2	2439 3971	2439	ARF1	3971	ARFIP2	666	865	268	-0.377178	N	0.901715
68	hsPRS-V2	2450 4886	4886	RIPK2	2450	NOD1	199	227	645	-1.69653	N	-0.417637
69	hsPRS-V2	2754 7450	7450	NCBP1	2754	NCBP2	1339	2012	124	-0.587474	N	0.691419
70	hsPRS-V2	2794 5808	2794	HBA1	5808	HBB	199	165	82	0.270302	N	1.5492
71	hsPRS-V2	3011 7214	7214	MAFG	3011	NFE2L1	117	130	76	-0.152003	N	1.12689
72	hsPRS-V2	3129 3774	3774	TP53	3129	UBE2I	488	357	694	-0.508055	N	0.770839
73	hsPRS-V2	3152 8127	3152	HDAC1	8127	ZBTB16	124	302	172	-1.28421	N	-0.00531498
74	hsPRS-V2	3156 3978	3978	FEN1	3156	PCNA	199	124	4258	-4.41934	N	-3.14044
75	hsPRS-V2	3156 6876	6876	GADD45A	3156	PCNA	110	96	4258	-5.2746	N	-3.99571
76	hsPRS-V2	3169 7058	3169	PSMD4	7058	RAD23A	6208	185	2603	1.25395	N	2.53285
77	hsPRS-V2	3171 3837	3171	PEX19	3837	PEX16	2355	5590	1380	-1.24712	N	0.0317722
78	hsPRS-V2	3171 4964	4964	PEX14	3171	PEX19	3859	247	1497	1.36615	N	2.64505
79	hsPRS-V2	3171 645	3171	PEX19	645	PEX11B	797	5590	110	-2.8102	N	-1.5313
80	hsPRS-V2	3171 798	3171	PEX19	798	PEX3	35631	5590	137	2.67221	Y	3.95111
81	hsPRS-V2	3197 510	3197	CASP2	510	CRADD	185	439	117	-1.2467	N	0.0321978
82	hsPRS-V2	3291 6024	6024	GTF2F1	3291	GTF2F2	172	385	117	-1.16245	N	0.116444
83	hsPRS-V2	3469 4920	3469	CDK2	4920	CKS1B	5542	577	110	3.26376	Y	4.54266
84	hsPRS-V2	3568 8795	8795	FANCA	3568	FANCG	323	288	82	0.165465	N	1.44436
85	hsPRS-V2	3697 3769	3697	NF2	3769	HGS	165	89	2177	-3.7218	N	-2.44291
86	hsPRS-V2	3706 5989	3706	BAD	5989	BCL2L1	617440	927	2671	7.85278	Y	9.13167
87	hsPRS-V2	3726 4536	4536	MCM2	3726	MCM3	130	185	158	-0.509014	N	0.76988
88	hsPRS-V2	3774 6151	6151	HIF1A	3774	TP53	103	130	137	-0.411532	N	0.867362
89	hsPRS-V2	3782 4687	3782	SMAD1	4687	SMAD4	2390	790	6366	-1.41338	N	-0.134483
90	hsPRS-V2	3801 5989	3801	BAK1	5989	BCL2L1	269301	2225	2671	6.6557	Y	7.93459
91	hsPRS-V2	3903 8208	3903	LMNA	8208	RB1	137	179	254	-0.890653	N	0.388241
92	hsPRS-V2	3944 4345	3944	DDIT3	4345	FOS	632	103	124	2.34958	Y	3.62848
93	hsPRS-V2	3944 4958	4958	ATF3	3944	DDIT3	426	89	103	2.04821	Y	3.3271
94	hsPRS-V2	3971 4232	4232	RAC1	3971	ARFIP2	213	124	268	-0.33138	N	0.947514
95	hsPRS-V2	4168 6867	4168	DR1	6867	DRAP1	182826	3468	137	5.72022	Y	6.99912
96	hsPRS-V2	4265 9618	4265	JUNB	9618	BATF	179	179	89	0	N	1.27889
97	hsPRS-V2	4656 6671	6671	SKP1	4656	SKP2	192	316	69	-0.718818	N	0.560075
98	hsPRS-V2	4687 4735	4687	SMAD4	4735	DCP1A	611	16978	82	-4.79635	N	-3.51746
99	hsPRS-V2	4707 6811	4707	MAD2L1	6811	MAD1L1	975	172	158	2.50299	Y	3.78189
100	hsPRS-V2	4865 6285	6285	CGA	4865	CGB5	55	117	62	-1.08901	N	0.189888
101	hsPRS-V2	5345 7264	5345	IGF2	7264	IGFBP4	76	137	76	-0.850105	N	0.428789
102	hsPRS-V2	5348 9307	5348	AKT1	9307	PDPK1	1428	1408	989	0.0203486	N	1.29924
103	hsPRS-V2	5664 6601	5664	LSM3	6601	LSM2	3200	1181	96	1.43806	N	2.71696
104	hsPRS-V2	5803 6072	5803	IFIT1	6072	EIF3E	137	4951	82	-5.17547	N	-3.89658
105	hsPRS-V2	5810 97	5810	RHOA	97	ARHGAP1	371	158	4759	-3.68117	N	-2.40227
106	hsPRS-V2	636 8536	8536	BDNF	636	NTF4	89	220	117	-1.30563	N	-0.0267328
107	hsPRS-V2	6612 8010	8010	GRB2	6612	VAV1	185	886	69	-2.25978	N	-0.980888
108	hsPRS-V2	6671 9477	6671	SKP1	9477	BTRC	4580	316	275	3.85735	Y	5.13624
109	hsPRS-V2	7273 8010	8010	GRB2	7273	LAT	1071	886	2122	-0.986466	N	0.292427
110	hsPRS-V2	7587 8199	7587	NR3C1	8199	HSP90AA1	721	1710	3949	-2.45342	N	-1.17452
111	hsPRS-V2	7699 8795	8795	FANCA	7699	FANCC	364	288	254	0.33787	N	1.61676
112	hsPRS-V2	8316 8407	8407	PPP3CA	8316	PPP3R1	69	426	82	-2.62619	N	-1.34729
113	hsPRS-V2	8886 8921	8886	ERBB3	8921	NRG1	117	110	254	-1.11832	N	0.160573
114	hsRRS-V2	10082 7886	10082	DUT	7886	FAAP24	130	199	96	-0.614257	N	0.664637
115	hsRRS-V2	10130 3048	3048	PDE9A	10130	REM2	151	336	227	-1.15391	N	0.124981
116	hsRRS-V2	10233 8353	8353	VEGFD	10233	ZBTB25	69	117	96	-0.76184	N	0.517053
117	hsRRS-V2	10247 2022	10247	GRIK2	2022	ARL6IP6	82	89	130	-0.664816	N	0.614078
118	hsRRS-V2	1149 644	644	ITPK1	1149	SLC35G2	700	1552	467	-1.1487	N	0.130192
119	hsRRS-V2	1160 1177	1160	PMCH	1177	RIC3	76	295	76	-1.95664	N	-0.67775
120	hsRRS-V2	1228 7647	7647	PSMD5	1228	SLC22A15	96	14972	76	-7.28502	N	-6.00612
121	hsRRS-V2	1235 1909	1909	COPB1	1235	HPCAL4	96	137	117	-0.51307	N	0.765824
122	hsRRS-V2	1279 6173	1279	MAOB	6173	CTCF	89	309	96	-1.79573	N	-0.516836
123	hsRRS-V2	1395 5929	1395	CNN1	5929	PGAP2	89	172	151	-0.950531	N	0.328362
124	hsRRS-V2	1444 8886	8886	ERBB3	1444	C3orf38	89	110	391	-2.13529	N	-0.856398
125	hsRRS-V2	1683 5855	5855	HCLS1	1683	SALL2	309	17349	117	-5.8111	N	-4.53221
126	hsRRS-V2	174 472	174	DLX4	472	RAB3IP	728	522	3145	-2.11105	N	-0.832156
127	hsRRS-V2	1816 4519	1816	MNAT1	4519	GMPPA	82	158	89	-0.946229	N	0.332665
128	hsRRS-V2	1909 7666	1909	COPB1	7666	SLC39A14	110	137	96	-0.316672	N	0.962221
129	hsRRS-V2	1915 4536	4536	MCM2	1915	PLXNA4	69	185	130	-1.42286	N	-0.143964
130	hsRRS-V2	2003 6773	2003	SLC6A1	6773	TM4SF4	316	433	117	-0.454442	N	0.824451
131	hsRRS-V2	210 5174	210	PROS1	5174	STK25	103	185	110	-0.844881	N	0.434013
132	hsRRS-V2	2388 6007	6007	CD151	2388	WDR41	82	288	110	-1.81237	N	-0.53348
133	hsRRS-V2	248 6150	6150	ETF1	248	LMBR1L	124	364	220	-1.5536	N	-0.274705
134	hsRRS-V2	2492 3890	3890	NONO	2492	BEST1	82	282	76	-1.782	N	-0.503106
135	hsRRS-V2	2556 4956	2556	HLA-DMB	4956	PSEN2	82	192	364	-2.15024	N	-0.871349
136	hsRRS-V2	2622 5664	2622	FAS	5664	LSM3	110	179	536	-2.28473	N	-1.00584
137	hsRRS-V2	2673 4056	2673	FABP7	4056	STX5	62	1449	76	-4.54665	N	-3.26775
138	hsRRS-V2	2676 8189	2676	CD34	8189	SNX21	103	288	192	-1.48342	N	-0.204531
139	hsRRS-V2	2692 7722	7722	NAT2	2692	DNAJA1	1820	8667	336	-2.25159	N	-0.972701
140	hsRRS-V2	2694 4782	2694	RBM3	4782	SF3A1	110	563	542	-2.35563	N	-1.07674
141	hsRRS-V2	2723 9750	2723	NFIB	9750	TIRAP	82	103	151	-0.880853	N	0.398041
142	hsRRS-V2	273 5046	273	FKBP3	5046	NQO2	350	1957	130	-2.48322	N	-1.20432
143	hsRRS-V2	2737 4849	2737	CENPA	4849	PPIL3	82	439	89	-2.42053	N	-1.14163
144	hsRRS-V2	2826 6535	2826	GPR18	6535	HNRNPLL	62	76	206	-1.7323	N	-0.453411
145	hsRRS-V2	2877 6034	2877	RGR	6034	ABCF3	179	165	11620	-6.02051	N	-4.74161
146	hsRRS-V2	3174 7186	3174	PDHB	7186	ZC3HC1	96	611	124	-2.67007	N	-1.39117
147	hsRRS-V2	3341 8297	3341	CKB	8297	HBZ	350	7149	137	-4.35231	N	-3.07342
148	hsRRS-V2	3370 7320	7320	ARSA	3370	DBN1	213	151	2712	-3.67043	N	-2.39154
149	hsRRS-V2	3375 3409	3409	PBX2	3375	VILL	172	16971	89	-6.62452	N	-5.34563
150	hsRRS-V2	3414 4722	3414	GALK1	4722	MCCC1	89	3949	96	-5.47154	N	-4.19264
151	hsRRS-V2	3422 8325	8325	GP1BA	3422	NECTIN2	89	96	69	-0.109229	N	1.16966
152	hsRRS-V2	3425 5588	3425	RXRB	5588	CXCL11	82	110	76	-0.423808	N	0.855086
153	hsRRS-V2	3535 5887	3535	EMD	5887	ARMC1	3502	9031	295	-1.36671	N	-0.0878132
154	hsRRS-V2	3621 7941	3621	CD81	7941	NPC2	76	240	96	-1.65896	N	-0.38007
155	hsRRS-V2	3683 3743	3743	LAMP2	3683	UBE2G2	82	89	69	-0.118181	N	1.16071
156	hsRRS-V2	3789 8763	3789	CANX	8763	ATAD2	76	227	89	-1.57862	N	-0.299728
157	hsRRS-V2	3789 9931	3789	CANX	9931	ARHGEF15	117	227	419	-1.84044	N	-0.561548
158	hsRRS-V2	3828 8668	8668	MOBP	3828	MRPS25	82	426	62	-2.37716	N	-1.09826
159	hsRRS-V2	3926 4080	4080	HIST1H1C	3926	NPDC1	330	6435	103	-4.2854	N	-3.00651
160	hsRRS-V2	427 5271	427	SLC25A6	5271	ZNF213	103	488	103	-2.24424	N	-0.965343
161	hsRRS-V2	4276 4538	4276	NUDT2	4538	MIIP	233	6469	124	-4.79514	N	-3.51625
162	hsRRS-V2	4284 9079	9079	PDGFRA	4284	NDFIP1	69	185	69	-1.42286	N	-0.143964
163	hsRRS-V2	4367 5892	4367	CLPTM1	5892	L3MBTL2	82	96	185	-1.17383	N	0.105064
164	hsRRS-V2	4447 617	617	SHMT2	4447	STAC3	76	103	302	-1.99048	N	-0.711584
165	hsRRS-V2	4506 8366	4506	APOD	8366	MUC7	82	172	62	-1.06871	N	0.210181
166	hsRRS-V2	4527 8732	4527	BYSL	8732	KIAA0907	82	309	144	-1.91391	N	-0.635018
167	hsRRS-V2	4568 9802	9802	ACVR1	4568	CWF19L1	103	82	467	-2.18078	N	-0.901885
168	hsRRS-V2	469 88	469	INPP1	88	UBLCP1	69	144	124	-1.0614	N	0.217493
169	hsRRS-V2	4758 6014	6014	ASS1	4758	GINS3	96	103	82	-0.101538	N	1.17736
170	hsRRS-V2	5114 8764	5114	RAB3B	8764	BOC	82	295	69	-1.84702	N	-0.568126
171	hsRRS-V2	5220 7536	5220	RHOC	7536	NUP62CL	76	96	82	-0.337035	N	0.941858
172	hsRRS-V2	5222 8330	8330	BMP5	5222	MCMBP	82	103	405	-2.30423	N	-1.02533
173	hsRRS-V2	5290 9706	5290	RCC1	9706	KLHL6	165	790	158	-2.25939	N	-0.980493
174	hsRRS-V2	5533 5946	5533	PPP6C	5946	ZNF350	117	185	405	-1.79141	N	-0.51252
175	hsRRS-V2	5545 9673	5545	LUM	9673	UGGT2	82	130	103	-0.664816	N	0.614078
176	hsRRS-V2	5546 7772	7772	PSMD12	5546	CRIPT	96	611	137	-2.67007	N	-1.39117
177	hsRRS-V2	5567 858	5567	SERPINB3	858	DCTN6	707	85898	96	-6.92477	N	-5.64588
178	hsRRS-V2	5598 5627	5627	FABP4	5598	GCG	199	13866	89	-6.12264	N	-4.84375
179	hsRRS-V2	6035 7182	6035	SCARB1	7182	PHF21B	62	89	172	-1.47207	N	-0.193175
180	hsRRS-V2	6060 8604	6060	RFX3	8604	SEMA4G	69	227	89	-1.71802	N	-0.439131
181	hsRRS-V2	614 8703	614	CA2	8703	PTPRS	247	2094	96	-3.08368	N	-1.80479
182	hsRRS-V2	6192 647	6192	BTC	647	PRRC2B	89	137	179	-1.00808	N	0.270811
183	hsRRS-V2	6684 8186	6684	ATP5O	8186	CLEC2D	76	275	227	-1.85536	N	-0.576467
184	hsRRS-V2	6783 8181	8181	GPD2	6783	RTL10	769	680	4786	-2.63776	N	-1.35887
185	hsRRS-V2	6905 7773	6905	ITPA	7773	WDR62	172	233	240	-0.480626	N	0.798268
186	hsRRS-V2	7100 7135	7135	OSM	7100	ZNF688	69	55	137	-0.989508	N	0.289386
187	hsRRS-V2	7272 9314	9314	NDP	7272	NUDT4P1	76	89	144	-0.921997	N	0.356896
188	hsRRS-V2	7647 9395	7647	PSMD5	9395	SYCE1	309	14972	158	-5.59852	N	-4.31962
189	hsRRS-V2	7938 9994	7938	GCDH	9994	ZCCHC9	69	117	103	-0.76184	N	0.517053
190	hsRRS-V2	8286 8768	8286	DEFA3	8768	TSTD2	103	144	439	-2.09158	N	-0.812683
191	hsRRS-V2	8362 9594	8362	NKX2-5	9594	CSGALNACT2	82	144	460	-2.48794	N	-1.20904
