## Supplementary material for "A comprehensive two-hybrid analysis to explore the *L. pneumophila* effector-effector interactome": Table EV6

### Sheet: Table EV6
Table EV6: Primers used in this study.
Primer name	Alternative name	Sequence (5'-3')	Use	Source
oHM487	CUP1_NEB_HiFI_iN2H_fwd	atgttggcattgattattgactcccattaccgacatttg	construction of copper inducible N2H vector	this study
oHM488	CUP1_NEB_HiFI_iN2H_rev	agtgagtcgtattaagagctttgattgattgattgattgtac	construction of copper inducible N2H vector	this study
oHM501	iN2H_promoter_seq_fwd	gccgtaaagcactaaatcggaacc	construction of copper inducible N2H vector	this study
oHM502	iN2H_promoter_seq_rev	gagagggcttcctggatattgtgg	construction of copper inducible N2H vector	this study
AE897	Pcup1_ApaI_F	ttagggcccTCCCATTACCGACATTTGG	construction of copper inducible pNZM1090 and pNZM1100	this study
AE898	Pcup1_HindIII_R	ggtaagcttTGATTGATTGATTGATTGTACAGTTT	construction of copper inducible pNZM1090 and pNZM1100	this study
pNZM1090F	pNZM1090F	gcaagagagccccgaaagtttacattttatgttagctggtg	construction of copper inducible pNZM1090 and pNZM1100	this study
pNZM1090R	pNZM1090R	CACCAGCTAACATAAAATGTAAACTTTCGGGGCTCTCTTGC	construction of copper inducible pNZM1090 and pNZM1100	this study
icmS-F		ggggacaagtttgtacaaaaaagcaggcttcATGGAGCGAGATATTAGCAAGTG	Gateway cloning	this study
icmS-R		ggggaccactttgtacaagaaagctgggtcctaCTAATCATACATTAACTCATCCAGGGG	Gateway cloning	this study
icmW-F		ggggacaagtttgtacaaaaaagcaggcttcATGCCTGATTTAAGCCATGA	Gateway cloning	this study
icmW-R		ggggaccactttgtacaagaaagctgggtcctaTTATTCATCCCCTTCGAGTGC	Gateway cloning	this study
icmQ-F		ggggacaagtttgtacaaaaaagcaggcttcTTGGTTCCCATAAGTATTGAAG	Gateway cloning	this study
icmQ-R		ggggaccactttgtacaagaaagctgggtcctaCTATGCATTTTTAATTAGACGGCC	Gateway cloning	this study
icmR-F		ggggacaagtttgtacaaaaaagcaggcttcATGGGTAATAATACTGATGACAGTGC	Gateway cloning	this study
icmR-R		ggggaccactttgtacaagaaagctgggtcctaTCAAGATGATAATTTGAAACCAC	Gateway cloning	this study
dotL-F		ggggacaagtttgtacaaaaaagcaggcttcATGATGCGGGGTATTGATTCTC	Gateway cloning	this study
dotL-R		ggggaccactttgtacaagaaagctgggtcctaTTATGTTAATTCCTCTGCAGCC	Gateway cloning	this study
lvgA-F		ggggacaagtttgtacaaaaaagcaggcttcATGGCAGACGGCGATATCGAA	Gateway cloning	this study
lvgA-R		ggggaccactttgtacaagaaagctgggtcctaTTATTTTCGTGCAGTAGTTCCAG	Gateway cloning	this study
dotB-F		ggggacaagtttgtacaaaaaagcaggcttcCTGGCAACCTATTATAGCACCAG	Gateway cloning	this study
dotB-R		ggggaccactttgtacaagaaagctgggtcctaTTATTGTTGATATTCTTTGGCCCC	Gateway cloning	this study
icmG-F		ggggacaagtttgtacaaaaaagcaggcttcATGATGGCAGAGCACGATC	Gateway cloning	this study
icmG-R		ggggaccactttgtacaagaaagctgggtcctaCGCCTCAACTATCTTCTTGACT	Gateway cloning	this study
icmJ-F		ggggacaagtttgtacaaaaaagcaggcttcCTGAATGTGAACCAAACTATGGC	Gateway cloning	this study
icmJ-R		ggggaccactttgtacaagaaagctgggtcctaTTAATCTGCAATTTCTTCTAAAGCAC	Gateway cloning	this study
icmP-F		ggggacaagtttgtacaaaaaagcaggcttcTTGTATATAGAGATGGCACAACAAC	Gateway cloning	this study
icmP-R		ggggaccactttgtacaagaaagctgggtcctaTCATGGCTCTAATTCCTCCA	Gateway cloning	this study
pDONR-dotC-upF		ggggacaagtttgtacaaaaaagcaggcttcATGCGAAAATTTATTCTTAGTTTATCT	Gateway cloning	this study
pDONR-dotC-dsR		ggggaccactttgtacaagaaagctgggtcctaTTAACTTACTGGTGCTATAATAGGTTG	Gateway cloning	this study
pDONR-dotD-upF		ggggacaagtttgtacaaaaaagcaggcttcATGAACAACAATAAGATTGTCATAATG	Gateway cloning	this study
pDONR-dotD-dsR		ggggaccactttgtacaagaaagctgggtcctaCTAAGAATAAATTTTCGCATAGCG	Gateway cloning	this study
pDONR-dotG-upF		ggggacaagtttgtacaaaaaagcaggcttcATGGCGAGCAAAAAAGAAAATC	Gateway cloning	this study
pDONR-dotG-dsR		ggggaccactttgtacaagaaagctgggtcctaTTAAATTGTTGTAACATCCTGGG	Gateway cloning	this study
pDONR-dotH-upF		ggggacaagtttgtacaaaaaagcaggcttcATGATGAAGAAATATGATCAATTATG	Gateway cloning	this study
pDONR-dotH-dsR		ggggaccactttgtacaagaaagctgggtcctaTTATAACCCTTCTACCTTGAGTTGC	Gateway cloning	this study
pDONR-dotU-upF		ggggacaagtttgtacaaaaaagcaggcttcATGACAACTGAGCAATACCCG	Gateway cloning	this study
pDONR-dotU-dsR		ggggaccactttgtacaagaaagctgggtcctaTTAGTTTTCCAGCATAGCAAGTTG	Gateway cloning	this study
pDONR-icmF-upF		ggggacaagtttgtacaaaaaagcaggcttcATGGACAATTCATTACGCGC	Gateway cloning	this study
pDONR-icmF-dsR		ggggaccactttgtacaagaaagctgggtcctaTTATGCAATATGGTCGTTTAAAG	Gateway cloning	this study
pDONR-dotO-upF		ggggacaagtttgtacaaaaaagcaggcttcATGGCAAATTGGTCAGAATC	Gateway cloning	this study
pDONR-dotO-dsR		ggggaccactttgtacaagaaagctgggtcctaTCAACCTACTTTTGCAGGCA	Gateway cloning	this study
pDONR-dotA-upF		ggggacaagtttgtacaaaaaagcaggcttcATGAATAAATTAGCTATTACGGTCCTC	Gateway cloning	this study
pDONR-dotA-dsR		ggggaccactttgtacaagaaagctgggtcctaTTATTCGGGAGGTGGGGT	Gateway cloning	this study
pDONR-dotE-upF		ggggacaagtttgtacaaaaaagcaggcttcATGGCTGATCCGACTTGTACT	Gateway cloning	this study
pDONR-dotE-dsR		ggggaccactttgtacaagaaagctgggtcctaTCCTGTTTTTAAATTAGCTTAAGTACC	Gateway cloning	this study
pDONR-dotI-upF		ggggacaagtttgtacaaaaaagcaggcttcATGGCTGAAGATGCCTTAACTG	Gateway cloning	this study
pDONR-dotI-dsR		ggggaccactttgtacaagaaagctgggtcctaCTAGGATACCCCACCGCTG	Gateway cloning	this study
pDONR-dotJ-upF		ggggacaagtttgtacaaaaaagcaggcttcATGAGTCGAGAAACATGGGC	Gateway cloning	this study
pDONR-dotJ-dsR		ggggaccactttgtacaagaaagctgggtcctaTTATTGCGGTATAATCCTTTGTG	Gateway cloning	this study
pDONR-dotK-upF		ggggacaagtttgtacaaaaaagcaggcttcATGAGATCACTTCGTACTAACTACATC	Gateway cloning	this study
pDONR-dotK-dsR		ggggaccactttgtacaagaaagctgggtcctaTTATGCCACAGCCCGCCTA	Gateway cloning	this study
pDONR-dotP-upF		ggggacaagtttgtacaaaaaagcaggcttcATGGCATCACAAATTACGGGT	Gateway cloning	this study
pDONR-dotP-dsR		ggggaccactttgtacaagaaagctgggtcctaGGTAAAGCGGTATTCTCTTTACCC	Gateway cloning	this study
pDONR-dotV-upF		ggggacaagtttgtacaaaaaagcaggcttcATGAACACGATAGATTTAATCACTATATTAG	Gateway cloning	this study
pDONR-dotV-dsR		ggggaccactttgtacaagaaagctgggtcctaCTAGAATCCCGCTGCGG	Gateway cloning	this study
pDONR-icmT-upF		ggggacaagtttgtacaaaaaagcaggcttcATGGCAGGTGGATTTTCAG	Gateway cloning	this study
pDONR-icmT-dsR		ggggaccactttgtacaagaaagctgggtcctaTTATCTCCACCAAGGTCTAGCAG	Gateway cloning	this study
pDONR-icmX-upF		ggggacaagtttgtacaaaaaagcaggcttcATGAAAGTATTACCTAAACTGGCCTTG	Gateway cloning	this study
pDONR-icmX-dsR		ggggaccactttgtacaagaaagctgggtcctaTTATTGCTCAGAAGGAGAGCC	Gateway cloning	this study
oHM10	AVR58_05016_R	ggggaccactttgtacaagaaagctgggtcctattagcgaccaccgccaccatgccct	Gateway cloning	this study
oHM11	AVR58_05206_F	ggggacaagtttgtacaaaaaagcaggcttcatgccaaagcagtgcgtttttaaaa	Gateway cloning	this study
oHM12	AVR58_05206_R	ggggaccactttgtacaagaaagctgggtcctattaatgccaaccttttcctcctgtg	Gateway cloning	this study
oHM13	AVR58_05600_F	ggggacaagtttgtacaaaaaagcaggcttcatgccaaaaaataatgaaccaagtg	Gateway cloning	this study
oHM14	AVR58_05600_R	ggggaccactttgtacaagaaagctgggtcctattatttggggccattagagccagga	Gateway cloning	this study
oHM15	AVR58_05630_F	ggggacaagtttgtacaaaaaagcaggcttcatgttatcattctttgggaaatgta	Gateway cloning	this study
oHM16	AVR58_05630_R	ggggaccactttgtacaagaaagctgggtcctattaaactttagggcgcatatattcg	Gateway cloning	this study
oHM17	AVR58_05830_F	ggggacaagtttgtacaaaaaagcaggcttcatgaactcatggaacagtgttgttt	Gateway cloning	this study
oHM18	AVR58_05830_R	ggggaccactttgtacaagaaagctgggtcctatacagcaacttctttccaccaactg	Gateway cloning	this study
oHM19	AVR58_05966_F	ggggacaagtttgtacaaaaaagcaggcttcatgaaaccacttaccagagatattg	Gateway cloning	this study
oHM20	AVR58_05966_R	ggggaccactttgtacaagaaagctgggtcctactacctcttgttatttggggtaagt	Gateway cloning	this study
oHM21	AVR58_08995_F	ggggacaagtttgtacaaaaaagcaggcttcatgaatcgtttagctatgattgctg	Gateway cloning	this study
oHM22	AVR58_08995_R	ggggaccactttgtacaagaaagctgggtcctattactggccttggccttcagtagaa	Gateway cloning	this study
oHM23	AVR58_09156_F	ggggacaagtttgtacaaaaaagcaggcttcatggaattcaacgggttagctaagg	Gateway cloning	this study
oHM24	AVR58_09156_R	ggggaccactttgtacaagaaagctgggtcctactaaccaaactcttccagttcttct	Gateway cloning	this study
oHM25	AVR58_09810_F	ggggacaagtttgtacaaaaaagcaggcttcatgttttttaaaagatcaaaccctc	Gateway cloning	this study
oHM26	AVR58_09810_R	ggggaccactttgtacaagaaagctgggtcctactacttaaggcaattagtgttttgt	Gateway cloning	this study
oHM27	AVR58_10315_F	ggggacaagtttgtacaaaaaagcaggcttcatggaattattagatgcagttgagg	Gateway cloning	this study
oHM28	AVR58_10315_R	ggggaccactttgtacaagaaagctgggtcctattatttggtcactggaaaaacatgg	Gateway cloning	this study
oHM29	AVR58_11730_F	ggggacaagtttgtacaaaaaagcaggcttcatgaaaaagaaacatgaacccggtt	Gateway cloning	this study
oHM3	AVR58_02475_F	ggggacaagtttgtacaaaaaagcaggcttcatgagtagggatactaagaacctga	Gateway cloning	this study
oHM30	AVR58_11730_R	ggggaccactttgtacaagaaagctgggtcctattaattaaatttataggcagattca	Gateway cloning	this study
oHM31	AVR58_12300_F	ggggacaagtttgtacaaaaaagcaggcttcatggcttttcaaagatcattttttt	Gateway cloning	this study
oHM32	AVR58_12300_R	ggggaccactttgtacaagaaagctgggtcctatcagatttttgctatagtcagaccg	Gateway cloning	this study
oHM33	AVR58_13911_F	ggggacaagtttgtacaaaaaagcaggcttcatgaaacaagtagtggatataaatt	Gateway cloning	this study
oHM34	AVR58_13911_R	ggggaccactttgtacaagaaagctgggtcctatcatggtgatattaaagcaaaaagg	Gateway cloning	this study
oHM35	AVR58_14141_F	ggggacaagtttgtacaaaaaagcaggcttcatgaaaaataacagtttacttcttc	Gateway cloning	this study
oHM36	AVR58_14141_R	ggggaccactttgtacaagaaagctgggtcctattaattgatagagcgttctacatca	Gateway cloning	this study
oHM37	AVR58_14850_F	ggggacaagtttgtacaaaaaagcaggcttcatgataaattacaaaacgataaaat	Gateway cloning	this study
oHM38	AVR58_14850_R	ggggaccactttgtacaagaaagctgggtcctattattgaattaccgggagttggggt	Gateway cloning	this study
oHM39	Lpg1639_bpF	ggggacaagtttgtacaaaaaagcaggcttcatgatgattaatccaattgaatacc	Gateway cloning	this study
oHM4	AVR58_02475_R	ggggaccactttgtacaagaaagctgggtcctattagtagcaatcttctttttgttcg	Gateway cloning	this study
oHM40	Lpg1639_bpR	ggggaccactttgtacaagaaagctgggtcctactaatctccaataatagaggctttt	Gateway cloning	this study
oHM41	Lpg1654_bpF	ggggacaagtttgtacaaaaaagcaggcttcatgatggatgaagtaaagagaatac	Gateway cloning	this study
oHM42	Lpg1654_bpR	ggggaccactttgtacaagaaagctgggtcctattatgggcgcaaatcgacatcacag	Gateway cloning	this study
oHM43	Lpg1661_bpF	ggggacaagtttgtacaaaaaagcaggcttcatgaatactgttcctttaaaacccc	Gateway cloning	this study
oHM44	Lpg1661_bpR	ggggaccactttgtacaagaaagctgggtcctattatattcgaataaatacattacgt	Gateway cloning	this study
oHM45	Lpg1670_bpF	ggggacaagtttgtacaaaaaagcaggcttcatgggtagctcctataatgattggc	Gateway cloning	this study
oHM46	Lpg1670_bpR	ggggaccactttgtacaagaaagctgggtcctattaaatagacaaagtaggagctact	Gateway cloning	this study
oHM47	Lpg1776_bpF	ggggacaagtttgtacaaaaaagcaggcttcatgcagtctaaaatacacaaaaaag	Gateway cloning	this study
oHM48	Lpg1776_bpR	ggggaccactttgtacaagaaagctgggtcctattatctatgtccatgaacattactt	Gateway cloning	this study
oHM49	Lpg1803_bpF	ggggacaagtttgtacaaaaaagcaggcttcatgagtcaatatacaaggttgtttg	Gateway cloning	this study
oHM5	AVR58_02540_F	ggggacaagtttgtacaaaaaagcaggcttcatggcagatcaacccccaaaatcca	Gateway cloning	this study
oHM50	Lpg1803_bpR	ggggaccactttgtacaagaaagctgggtcctatcataatttattgaccttgagatga	Gateway cloning	this study
oHM51	Lpg1822_bpF	ggggacaagtttgtacaaaaaagcaggcttcatggcagtatcaaataagaaaaaca	Gateway cloning	this study
oHM52	Lpg1822_bpR	ggggaccactttgtacaagaaagctgggtcctactagaatcttaaaccacaaaaactg	Gateway cloning	this study
oHM53	Lpg1924_bpF	ggggacaagtttgtacaaaaaagcaggcttcatgcctttaaatttaccgcctaaat	Gateway cloning	this study
oHM54	Lpg1924_bpR	ggggaccactttgtacaagaaagctgggtcctactattgtagattaggttttggcggc	Gateway cloning	this study
oHM55	Lpg2149_bpF	ggggacaagtttgtacaaaaaagcaggcttcatgatgagtcgcgaaaaagcagctg	Gateway cloning	this study
oHM56	Lpg2149_bpR	ggggaccactttgtacaagaaagctgggtcctattaagagtagtcgggtgctttttga	Gateway cloning	this study
oHM57	Lpg2164_bpF	ggggacaagtttgtacaaaaaagcaggcttcatggtaagctgggatctatttaata	Gateway cloning	this study
oHM58	Lpg2164_bpR	ggggaccactttgtacaagaaagctgggtcctatcacttattcctgcgcttgaaagca	Gateway cloning	this study
oHM59	Lpg2283_bpF	ggggacaagtttgtacaaaaaagcaggcttcatggatgaaaaaaaagataaaacaa	Gateway cloning	this study
oHM6	AVR58_02540_R	ggggaccactttgtacaagaaagctgggtcctatcatccgggggttggtatatcaggg	Gateway cloning	this study
oHM60	Lpg2283_bpR	ggggaccactttgtacaagaaagctgggtcctattaaatcgataaggcgcttaaagaa	Gateway cloning	this study
Lpg2359_bpF	Lpg2359_bpF	ggggacaagtttgtacaaaaaagcaggcttcATGACTATAAAAGAACAAATCAAC	Gateway cloning	this study
Lpg2359_bpR	Lpg2359_bpR	ggggaccactttgtacaagaaagctgggtcctaTCAGCTTAATTTCGCCTTTATCCGG	Gateway cloning	this study
oHM63	Lpg2372_bpF	ggggacaagtttgtacaaaaaagcaggcttcatgaaggttaaatatagcctgtttg	Gateway cloning	this study
oHM64	Lpg2372_bpR	ggggaccactttgtacaagaaagctgggtcctattactgcccatggtcaatgataact	Gateway cloning	this study
oHM65	Lpg2375_bpF	ggggacaagtttgtacaaaaaagcaggcttcatgcgtagcagaacagaaaaattaa	Gateway cloning	this study
oHM66	Lpg2375_bpR	ggggaccactttgtacaagaaagctgggtcctattagagaatgctgcattgctctgtg	Gateway cloning	this study
oHM67	Lpg2382_bpF	ggggacaagtttgtacaaaaaagcaggcttcatggaaaataaaacaatggcattaa	Gateway cloning	this study
oHM68	Lpg2382_bpR	ggggaccactttgtacaagaaagctgggtcctattataccttattcaaagaaggttga	Gateway cloning	this study
oHM69	Lpg2434_bpF	ggggacaagtttgtacaaaaaagcaggcttcatgatgaacaaagacaaacattcat	Gateway cloning	this study
oHM7	AVR58_04986_F	ggggacaagtttgtacaaaaaagcaggcttcatgactatgccaagatttaagatgt	Gateway cloning	this study
oHM70	Lpg2434_bpR	ggggaccactttgtacaagaaagctgggtcctattaatacggcattccatttttatgc	Gateway cloning	this study
oHM71	Lpg2443_bpF	ggggacaagtttgtacaaaaaagcaggcttcatgataagacatttttttatagttt	Gateway cloning	this study
oHM72	Lpg2443_bpR	ggggaccactttgtacaagaaagctgggtcctattatttacggtcataaatacatgag	Gateway cloning	this study
oHM73	Lpg2505_bpF	ggggacaagtttgtacaaaaaagcaggcttcatgataaaaggaaaacttatgccca	Gateway cloning	this study
oHM74	Lpg2505_bpR	ggggaccactttgtacaagaaagctgggtcctattataaaataattggtcgagttata	Gateway cloning	this study
oHM77	Lpg2555_bpF	ggggacaagtttgtacaaaaaagcaggcttcatggccaaagaactaatttttattg	Gateway cloning	this study
Lpg2555_bpR	Lpg2555_bpR	ggggaccactttgtacaagaaagctgggtcctaTTAAATCATTCTATTGAGAAATGGT	Gateway cloning	this study
oHM79	Lpg2692_bpF	ggggacaagtttgtacaaaaaagcaggcttcatgccaacaacctttgaagataaat	Gateway cloning	this study
oHM8	AVR58_04986_R	ggggaccactttgtacaagaaagctgggtcctactagtcgttataataatcatgctca	Gateway cloning	this study
oHM80	Lpg2692_bpR	ggggaccactttgtacaagaaagctgggtcctattatggactaacatgggattgtcta	Gateway cloning	this study
oHM81	Lpg2788_bpF	ggggacaagtttgtacaaaaaagcaggcttcatggcggttgcagaactagaaaaaa	Gateway cloning	this study
oHM82	Lpg2788_bpR	ggggaccactttgtacaagaaagctgggtcctattatgcctctaaaacaggttttcgc	Gateway cloning	this study
oHM83	Lpg2885_bpF	ggggacaagtttgtacaaaaaagcaggcttcatgtgggataaaatcaaagaatggt	Gateway cloning	this study
oHM84	Lpg2885_bpR	ggggaccactttgtacaagaaagctgggtcctattagattctaagttctgtcatttca	Gateway cloning	this study
oHM85	Lpg2888_bpF	ggggacaagtttgtacaaaaaagcaggcttcatggcaaccagtagtttaattcttc	Gateway cloning	this study
oHM86	Lpg2888_bpR	ggggaccactttgtacaagaaagctgggtcctattatatgctgggattgtttttgcta	Gateway cloning	this study
Lpg2936_bpF	Lpg2936_bpF	ggggacaagtttgtacaaaaaagcaggcttcATGGCTGTGAGAACAATACGTATCT	Gateway cloning	this study
oHM88	Lpg2936_bpR	ggggaccactttgtacaagaaagctgggtcctattatagatcacctccggcagcttgc	Gateway cloning	this study
oHM9	AVR58_05016_F	ggggacaagtttgtacaaaaaagcaggcttcatgaaacaaagtcattggatggttt	Gateway cloning	this study
Lpg0021_bp_F	Lpg0021_bp_F	ggggacaagtttgtacaaaaaagcaggcttcATGGATGAACAAATCAGTAAATCAC	Gateway cloning	this study
Lpg0021_bp_R	Lpg0021_bp_R	ggggaccactttgtacaagaaagctgggtcctaTCATTTTATTAAAGACCTTAAATAG	Gateway cloning	this study
Lpg0041_bp_F	Lpg0041_bp_F	ggggacaagtttgtacaaaaaagcaggcttcATGGGTTTTACAATGATAAGGACGT	Gateway cloning	this study
Lpg0041_bp_R	Lpg0041_bp_R	ggggaccactttgtacaagaaagctgggtcctaTTATAAAATACTGGGGATAGTAATT	Gateway cloning	this study
Lpg0046_bp_F	Lpg0046_bp_F	ggggacaagtttgtacaaaaaagcaggcttcATGAACTGTTTTCCTTTCTTTGCAA	Gateway cloning	this study
Lpg0046_bp_R	Lpg0046_bp_R	ggggaccactttgtacaagaaagctgggtcctaTTAACTCATTGAGAAAGAAGAAGAC	Gateway cloning	this study
Lpg0172_bp_F	Lpg0172_bp_F	ggggacaagtttgtacaaaaaagcaggcttcATGACAACGCTTTACATAAAAAATT	Gateway cloning	this study
Lpg0172_bp_R	Lpg0172_bp_R	ggggaccactttgtacaagaaagctgggtcctaTTAGGATAGTGTTGGAATATTATCA	Gateway cloning	this study
Lpg0254_bp_F	Lpg0254_bp_F	ggggacaagtttgtacaaaaaagcaggcttcATGTACAACAAAATGTTTAAGCCTC	Gateway cloning	this study
Lpg0254_bp_R	Lpg0254_bp_R	ggggaccactttgtacaagaaagctgggtcctaCTACATGAGCACACAAACAGATTCT	Gateway cloning	this study
Lpg0260_bp_F	Lpg0260_bp_F	ggggacaagtttgtacaaaaaagcaggcttcATGTTTGGTTTTTTTAGTGATTACA	Gateway cloning	this study
Lpg0260_bp_R	Lpg0260_bp_R	ggggaccactttgtacaagaaagctgggtcctaTTACATCGTATGCTGAACTGCTGAT	Gateway cloning	this study
Lpg0770_bp_F	Lpg0770_bp_F	ggggacaagtttgtacaaaaaagcaggcttcATGTCAAATACTGTTTTAGCAATCG	Gateway cloning	this study
Lpg0770_bp_R	Lpg0770_bp_R	ggggaccactttgtacaagaaagctgggtcctaTTATTTAATCAGGCAATCAATATAA	Gateway cloning	this study
Lpg1147_bp_F	Lpg1147_bp_F	ggggacaagtttgtacaaaaaagcaggcttcATGTTATTTTTTAGTTCAGCAATGT	Gateway cloning	this study
Lpg1147_bp_R	Lpg1147_bp_R	ggggaccactttgtacaagaaagctgggtcctaTTATATCTTTATTGTTAATACATCA	Gateway cloning	this study
Lpg1578_bp_F	Lpg1578_bp_F	ggggacaagtttgtacaaaaaagcaggcttcATGAGGAACCCGAAAAAGAGTTGCT	Gateway cloning	this study
Lpg1578_bp_R	Lpg1578_bp_R	ggggaccactttgtacaagaaagctgggtcctaTTATATACTATTTTTGTTGCTGTTT	Gateway cloning	this study
Lpg1633_bp_F	Lpg1633_bp_F	ggggacaagtttgtacaaaaaagcaggcttcATGAAAGCAGTCGCAAATCGCTACT	Gateway cloning	this study
Lpg1633_bp_R	Lpg1633_bp_R	ggggaccactttgtacaagaaagctgggtcctaTCAATTTCCAGTTGATGATGTCAGT	Gateway cloning	this study
oHM244	PE_Read_2_sequencing_oligo	cggtctcggcattcctgctgaaccgctcttccgatct	iBFG-Y2H	Illumina
oHM380	Fusion-Up-F-N501wN	aatgatacggcgaccaccgagatctacactagatcgctcgtcggcagcgtcagatgtgtataagagacagnnnnncccttagaaccgagagtgtg	iBFG-Y2H	Luck et al. 2020
oHM381	Fusion-Up-R-N701wN	caagcagaagacggcatacgagattcgccttagtctcgtgggctcggagatgtgtataagagacagnnnnngttatcagaggtatgcgagttag	iBFG-Y2H	Luck et al. 2020
oHM382	Fusion-Dn-F-N501wN	aatgatacggcgaccaccgagatctacactagatcgctcgtcggcagcgtcagatgtgtataagagacagnnnnnctccagggttaggcagatg	iBFG-Y2H	Luck et al. 2020
oHM383	Fusion-Dn-R-N701wN	caagcagaagacggcatacgagattcgccttagtctcgtgggctcggagatgtgtataagagacagnnnnncttgactgagcgactgagg	iBFG-Y2H	Luck et al. 2020
oHM384	Fusion-Up-F-N502wN	aatgatacggcgaccaccgagatctacacctctctattcgtcggcagcgtcagatgtgtataagagacagnnnnnncccttagaaccgagagtgtg	iBFG-Y2H	Luck et al. 2020
oHM385	Fusion-Dn-F-N502wN	aatgatacggcgaccaccgagatctacacctctctattcgtcggcagcgtcagatgtgtataagagacagnnnnnnctccagggttaggcagatg	iBFG-Y2H	Luck et al. 2020
oHM386	Fusion-Up-R-N702wN	caagcagaagacggcatacgagatctagtacggtctcgtgggctcggagatgtgtataagagacagnnnnnngttatcagaggtatgcgagttag	iBFG-Y2H	Luck et al. 2020
oHM387	Fusion-Dn-R-N702wN	caagcagaagacggcatacgagatctagtacggtctcgtgggctcggagatgtgtataagagacagnnnnnncttgactgagcgactgagg	iBFG-Y2H	Luck et al. 2020
oHM515	iN2H_ORF_Seq_fwd	gagagggcttcctggatattgtgg	iN2H sequencing	this study
oHM516	iN2H_ORF_Seq_rev	ggtagaggtgtggtcaataagagcg	iN2H sequencing	this study
oHM106	AD-BC R 1	taacttacggagtcgctctacggtgaaccgacccttagaaccgagagtgtg	RCP-PCR	this study
oHM107	AD-BC R 2	taacttacggagtcgctctacggcacaaaaccccttagaaccgagagtgtg	RCP-PCR	this study
oHM108	AD-BC R 3	taacttacggagtcgctctacgctgtcttcgcccttagaaccgagagtgtg	RCP-PCR	this study
oHM109	AD-BC R 4	taacttacggagtcgctctacggacgcgactcccttagaaccgagagtgtg	RCP-PCR	this study
oHM110	AD-BC R 5	taacttacggagtcgctctacgcagcccatacccttagaaccgagagtgtg	RCP-PCR	this study
oHM111	AD-BC R 6	taacttacggagtcgctctacgagatatctgcccttagaaccgagagtgtg	RCP-PCR	this study
oHM112	AD-BC R 7	taacttacggagtcgctctacgaatacgcaccccttagaaccgagagtgtg	RCP-PCR	this study
oHM113	AD-BC R 8	taacttacggagtcgctctacgtatcgtgcccccttagaaccgagagtgtg	RCP-PCR	this study
oHM114	AD-BC C 1	ggatgggattctttaggtcctgcaagtgttccagcgggatagtgcgattg	RCP-PCR	this study
oHM115	AD-BC C 2	ggatgggattctttaggtcctgaggacattccagcgggatagtgcgattg	RCP-PCR	this study
oHM116	AD-BC C 3	ggatgggattctttaggtcctgcactaatggcagcgggatagtgcgattg	RCP-PCR	this study
oHM117	AD-BC C 4	ggatgggattctttaggtcctgagcctgatgcagcgggatagtgcgattg	RCP-PCR	this study
oHM118	AD-BC C 5	ggatgggattctttaggtcctgttacgctaacagcgggatagtgcgattg	RCP-PCR	this study
oHM119	AD-BC C 6	ggatgggattctttaggtcctgactctccgtcagcgggatagtgcgattg	RCP-PCR	this study
oHM120	AD-BC C 7	ggatgggattctttaggtcctggtcgatgcacagcgggatagtgcgattg	RCP-PCR	this study
oHM121	AD-BC C 8	ggatgggattctttaggtcctgacgggaattcagcgggatagtgcgattg	RCP-PCR	this study
oHM122	AD-BC C 9	ggatgggattctttaggtcctgcgcgcccagcagcgggatagtgcgattg	RCP-PCR	this study
oHM123	AD-BC C 10	ggatgggattctttaggtcctgactagtttgcagcgggatagtgcgattg	RCP-PCR	this study
oHM124	AD-BC C 11	ggatgggattctttaggtcctgagtattacacagcgggatagtgcgattg	RCP-PCR	this study
oHM125	AD-BC C 12	ggatgggattctttaggtcctgaggttgggtcagcgggatagtgcgattg	RCP-PCR	this study
oHM126	AD-lox R 1	taacttacggagtcgctctacggtgaaccgacagcactctgtcaaaatagatcgg	RCP-PCR	this study
oHM127	AD-lox R 2	taacttacggagtcgctctacggcacaaaaccagcactctgtcaaaatagatcgg	RCP-PCR	this study
oHM128	AD-lox R 3	taacttacggagtcgctctacgctgtcttcgcagcactctgtcaaaatagatcgg	RCP-PCR	this study
oHM129	AD-lox R 4	taacttacggagtcgctctacggacgcgactcagcactctgtcaaaatagatcgg	RCP-PCR	this study
oHM130	AD-lox R 5	taacttacggagtcgctctacgcagcccatacagcactctgtcaaaatagatcgg	RCP-PCR	this study
oHM131	AD-lox R 6	taacttacggagtcgctctacgagatatctgcagcactctgtcaaaatagatcgg	RCP-PCR	this study
oHM132	AD-lox R 7	taacttacggagtcgctctacgaatacgcaccagcactctgtcaaaatagatcgg	RCP-PCR	this study
oHM133	AD-lox R 8	taacttacggagtcgctctacgtatcgtgcccagcactctgtcaaaatagatcgg	RCP-PCR	this study
oHM146	Plate F primers	aatgatacggcgaccaccgagatctacactctttccctacacgacgctcttccgatctnnnnntcgccttataacttacggagtcgctctacg	RCP-PCR	this study
oHM147	Plate R primers	caagcagaagacggcatacgagatcggtctcggcattcctgctgaaccgctcttccgatctnnnnntagatcgccaagtgttcggatgggattctttaggtcctg	RCP-PCR	this study
oHM148	AD-lox C 1	ggatgggattctttaggtcctgcaagtgttcgtggcggccgttacttactt	RCP-PCR	this study
oHM149	AD-lox C 2	ggatgggattctttaggtcctgaggacattcgtggcggccgttacttactt	RCP-PCR	this study
oHM150	AD-lox C 3	ggatgggattctttaggtcctgcactaatgggtggcggccgttacttactt	RCP-PCR	this study
oHM151	AD-lox C 4	ggatgggattctttaggtcctgagcctgatggtggcggccgttacttactt	RCP-PCR	this study
oHM152	AD-lox C 5	ggatgggattctttaggtcctgttacgctaagtggcggccgttacttactt	RCP-PCR	this study
oHM153	AD-lox C 6	ggatgggattctttaggtcctgactctccgtgtggcggccgttacttactt	RCP-PCR	this study
oHM154	AD-lox C 7	ggatgggattctttaggtcctggtcgatgcagtggcggccgttacttactt	RCP-PCR	this study
oHM155	AD-lox C 8	ggatgggattctttaggtcctgacgggaattgtggcggccgttacttactt	RCP-PCR	this study
oHM156	AD-lox C 9	ggatgggattctttaggtcctgcgcgcccaggtggcggccgttacttactt	RCP-PCR	this study
oHM157	AD-lox C 10	ggatgggattctttaggtcctgactagtttggtggcggccgttacttactt	RCP-PCR	this study
oHM158	AD-lox C 11	ggatgggattctttaggtcctgagtattacagtggcggccgttacttactt	RCP-PCR	this study
oHM159	AD-lox C 12	ggatgggattctttaggtcctgaggttgggtgtggcggccgttacttactt	RCP-PCR	this study
oHM160	DB-lox R 1	taacttacggagtcgctctacgagccaagtgaagtaagacgtcgagctttaagtaagt	RCP-PCR	this study
oHM161	DB-lox R 2	taacttacggagtcgctctacgcaaaacacgaagtaagacgtcgagctttaagtaagt	RCP-PCR	this study
oHM162	DB-lox R 3	taacttacggagtcgctctacggcttctgtcaagtaagacgtcgagctttaagtaagt	RCP-PCR	this study
oHM163	DB-lox R 4	taacttacggagtcgctctacgtcagcgcagaagtaagacgtcgagctttaagtaagt	RCP-PCR	this study
oHM164	DB-lox R 5	taacttacggagtcgctctacgatacccgacaagtaagacgtcgagctttaagtaagt	RCP-PCR	this study
oHM165	DB-lox R 6	taacttacggagtcgctctacggtctatagaaagtaagacgtcgagctttaagtaagt	RCP-PCR	this study
oHM166	DB-lox R 7	taacttacggagtcgctctacgcacgcataaaagtaagacgtcgagctttaagtaagt	RCP-PCR	this study
oHM167	DB-lox R 8	taacttacggagtcgctctacgccgtgctataagtaagacgtcgagctttaagtaagt	RCP-PCR	this study
oHM168	DB-lox C 1	ggatgggattctttaggtcctgcttgtgaaccgatctattttgacagagtgctgaca	RCP-PCR	this study
oHM169	DB-lox C 2	ggatgggattctttaggtcctgcttacaggacgatctattttgacagagtgctgaca	RCP-PCR	this study
oHM170	DB-lox C 3	ggatgggattctttaggtcctgggtaatcaccgatctattttgacagagtgctgaca	RCP-PCR	this study
oHM171	DB-lox C 4	ggatgggattctttaggtcctggtagtccgacgatctattttgacagagtgctgaca	RCP-PCR	this study
oHM172	DB-lox C 5	ggatgggattctttaggtcctgaatcgcattcgatctattttgacagagtgctgaca	RCP-PCR	this study
oHM173	DB-lox C 6	ggatgggattctttaggtcctgtgcctctcacgatctattttgacagagtgctgaca	RCP-PCR	this study
oHM174	DB-lox C 7	ggatgggattctttaggtcctgacgtagctgcgatctattttgacagagtgctgaca	RCP-PCR	this study
oHM175	DB-lox C 8	ggatgggattctttaggtcctgttaagggcacgatctattttgacagagtgctgaca	RCP-PCR	this study
oHM176	DB-lox C 9	ggatgggattctttaggtcctggacccgcgccgatctattttgacagagtgctgaca	RCP-PCR	this study
oHM177	DB-lox C 10	ggatgggattctttaggtcctggtttgatcacgatctattttgacagagtgctgaca	RCP-PCR	this study
oHM178	DB-lox C 11	ggatgggattctttaggtcctgacattatgacgatctattttgacagagtgctgaca	RCP-PCR	this study
oHM179	DB-lox C 12	ggatgggattctttaggtcctgtgggttggacgatctattttgacagagtgctgaca	RCP-PCR	this study
oHM180	DB-BC R 1	taacttacggagtcgctctacgagccaagtgccatacgagcacattacggg	RCP-PCR	this study
oHM181	DB-BC R 2	taacttacggagtcgctctacgcaaaacacgccatacgagcacattacggg	RCP-PCR	this study
oHM182	DB-BC R 3	taacttacggagtcgctctacggcttctgtcccatacgagcacattacggg	RCP-PCR	this study
oHM183	DB-BC R 4	taacttacggagtcgctctacgtcagcgcagccatacgagcacattacggg	RCP-PCR	this study
oHM184	DB-BC R 5	taacttacggagtcgctctacgatacccgacccatacgagcacattacggg	RCP-PCR	this study
oHM185	DB-BC R 6	taacttacggagtcgctctacggtctatagaccatacgagcacattacggg	RCP-PCR	this study
oHM186	DB-BC R 7	taacttacggagtcgctctacgcacgcataaccatacgagcacattacggg	RCP-PCR	this study
oHM187	DB-BC R 8	taacttacggagtcgctctacgccgtgctatccatacgagcacattacggg	RCP-PCR	this study
oHM188	DB-BC C 1	ggatgggattctttaggtcctgcttgtgaaccttgactgagcgactgagg	RCP-PCR	this study
oHM189	DB-BC C 2	ggatgggattctttaggtcctgcttacaggacttgactgagcgactgagg	RCP-PCR	this study
oHM190	DB-BC C 3	ggatgggattctttaggtcctgggtaatcaccttgactgagcgactgagg	RCP-PCR	this study
oHM191	DB-BC C 4	ggatgggattctttaggtcctggtagtccgacttgactgagcgactgagg	RCP-PCR	this study
oHM192	DB-BC C 5	ggatgggattctttaggtcctgaatcgcattcttgactgagcgactgagg	RCP-PCR	this study
oHM193	DB-BC C 6	ggatgggattctttaggtcctgtgcctctcacttgactgagcgactgagg	RCP-PCR	this study
oHM194	DB-BC C 7	ggatgggattctttaggtcctgacgtagctgcttgactgagcgactgagg	RCP-PCR	this study
oHM195	DB-BC C 8	ggatgggattctttaggtcctgttaagggcacttgactgagcgactgagg	RCP-PCR	this study
oHM196	DB-BC C 9	ggatgggattctttaggtcctggacccgcgccttgactgagcgactgagg	RCP-PCR	this study
oHM197	DB-BC C 10	ggatgggattctttaggtcctggtttgatcacttgactgagcgactgagg	RCP-PCR	this study
oHM198	DB-BC C 11	ggatgggattctttaggtcctgacattatgacttgactgagcgactgagg	RCP-PCR	this study
oHM199	DB-BC C 12	ggatgggattctttaggtcctgtgggttggacttgactgagcgactgagg	RCP-PCR	this study
oHM200	Plate 2 F primer	aatgatacggcgaccaccgagatctacactctttccctacacgacgctcttccgatctctagtacgtaacttacggagtcgctctacg	RCP-PCR	Yachie et al. 2016
oHM201	Plate 2 R primer	caagcagaagacggcatacgagatcggtctcggcattcctgctgaaccgctcttccgatctctctctatcaagtgttcggatgggattctttaggtcctg	RCP-PCR	Yachie et al. 2016
oHM202	Plate 3 F primer	aatgatacggcgaccaccgagatctacactctttccctacacgacgctcttccgatctttctgccttaacttacggagtcgctctacg	RCP-PCR	Yachie et al. 2016
oHM203	Plate 3 R primer	caagcagaagacggcatacgagatcggtctcggcattcctgctgaaccgctcttccgatcttatcctctcaagtgttcggatgggattctttaggtcctg	RCP-PCR	Yachie et al. 2016
oHM204	Plate 4 F primer	aatgatacggcgaccaccgagatctacactctttccctacacgacgctcttccgatctgctcaggataacttacggagtcgctctacg	RCP-PCR	Yachie et al. 2016
oHM205	Plate 4 R primer	caagcagaagacggcatacgagatcggtctcggcattcctgctgaaccgctcttccgatctagagtagacaagtgttcggatgggattctttaggtcctg	RCP-PCR	Yachie et al. 2016
oHM206	Plate 5 F primer	aatgatacggcgaccaccgagatctacactctttccctacacgacgctcttccgatctaggagtcctaacttacggagtcgctctacg	RCP-PCR	Yachie et al. 2016
oHM207	Plate 5 R primer	caagcagaagacggcatacgagatcggtctcggcattcctgctgaaccgctcttccgatctgtaaggagcaagtgttcggatgggattctttaggtcctg	RCP-PCR	Yachie et al. 2016
oHM208	Plate 6 F primer	aatgatacggcgaccaccgagatctacactctttccctacacgacgctcttccgatctcatgcctataacttacggagtcgctctacg	RCP-PCR	Yachie et al. 2016
oHM209	Plate 6 R primer	caagcagaagacggcatacgagatcggtctcggcattcctgctgaaccgctcttccgatctactgcatacaagtgttcggatgggattctttaggtcctg	RCP-PCR	Yachie et al. 2016
oHM210	Plate 7 F primer	aatgatacggcgaccaccgagatctacactctttccctacacgacgctcttccgatctgtagagagtaacttacggagtcgctctacg	RCP-PCR	Yachie et al. 2016
oHM211	Plate 7 R primer	caagcagaagacggcatacgagatcggtctcggcattcctgctgaaccgctcttccgatctaaggagtacaagtgttcggatgggattctttaggtcctg	RCP-PCR	Yachie et al. 2016
oHM212	Plate 8 F primer	aatgatacggcgaccaccgagatctacactctttccctacacgacgctcttccgatctcctctctgtaacttacggagtcgctctacg	RCP-PCR	Yachie et al. 2016
oHM213	Plate 8 R primer	caagcagaagacggcatacgagatcggtctcggcattcctgctgaaccgctcttccgatctctaagcctcaagtgttcggatgggattctttaggtcctg	RCP-PCR	Yachie et al. 2016
